# Cooperative policing behavior regulates reproductive division of labor in a termite

**DOI:** 10.1101/2020.02.04.934315

**Authors:** Qian Sun, Jordan D. Hampton, Kenneth F. Haynes, Austin Merchant, Xuguo Zhou

**Affiliations:** Department of Entomology, Louisiana State University Agricultural Center, Baton Rouge, LA 70803, USA; Department of Entomology, University of Kentucky, Lexington, KY 40546-0091, USA

**Keywords:** policing behavior, reproductive conflict, neotenic reproduction, termites, eusociality

## Abstract

Reproductive conflicts are common in insect societies where helping castes retain reproductive potential. One of the mechanisms regulating the conflicts is policing, a coercive behavior that reduces direct reproduction by other individuals. In eusocial Hymenoptera (ants, bees, and wasps), workers or the queen act aggressively toward fertile workers, or destroy their eggs. In many termite species (order Blattodea), upon the death of primary queen and king, workers or nymphs can differentiate into neotenic reproductives and inherit the breeding position. During this process, competition among neotenics is inevitable, but how this conflict is resolved remains unclear. Here, we report a policing behavior that regulates reproductive division of labor in the eastern subterranean termite, *Reticulitermes flavipes*. Our results demonstrate that the policing behavior is a cooperative effort performed sequentially by successful neotenics and workers. A neotenic reproductive initiates the attack of the fellow neotenic by biting and displays alarm behavior. Workers are then recruited to cannibalize the injured neotenic. Furthermore, the initiation of policing is age-dependent, with older reproductives attacking younger ones, thereby inheriting the reproductive position. This study provides empirical evidence of policing behavior in termites, which represents a convergent trait shared between eusocial Hymenoptera and Blattodea.
