## Supplementary material for "Cooperative policing behavior regulates reproductive division of labor in a termite": Raw data

### Sheet: ergatoid restriction-female
orphaning assay to test ergatoid number restriction
female ergatoid neotenics
	removal	colony-1					colony-2					colony-3					colony-4									non-removal	colony-1					colony-2					colony-3					colony-4
	Days	Rep1	Rep2	Rep3	Rep4	Rep5	Rep1	Rep2	Rep3	Rep4	Rep5	Rep1	Rep2	Rep3	Rep4	Rep5	Rep1	Rep2	Rep3	Rep4	Rep5	mean	SD	SE		Days	Rep1	Rep2	Rep3	Rep4	Rep5	Rep1	Rep2	Rep3	Rep4	Rep5	Rep1	Rep2	Rep3	Rep4	Rep5	Rep1	Rep2	Rep3	Rep4	Rep5	mean	SD	SE
	1	0	0	0	0	0	0	0	0	0	0	0	0	0	0	0	0	0	0	0	0	0	0	0
	2	0	0	0	0	0	0	0	0	0	0	0	0	0	0	0	0	0	0	0	0	0	0	0
	3	0	0	0	0	0	0	0	0	0	0	0	0	0	0	0	0	0	0	0	0	0	0	0
	4	0	0	0	0	0	0	0	0	0	0	0	0	0	0	0	0	0	0	0	0	0	0	0
	5	0	0	0	0	0	0	0	0	0	0	0	0	0	0	0	0	0	0	0	0	0	0	0
	6	0	0	0	0	0	0	0	0	0	0	0	0	0	0	0	0	0	0	0	0	0	0	0
	7	0	0	0	0	0	0	0	0	0	0	0	0	0	0	0	0	0	0	0	0	0	0	0
	8	0	0	0	0	0	0	0	0	0	0	0	0	0	0	0	0	0	0	0	0	0	0	0
	9	0	0	0	0	0	0	0	0	0	0	0	0	0	0	0	0	0	0	0	0	0	0	0
	10	0	0	0	0	0	0	0	0	0	0	0	0	0	0	0	0	0	0	0	0	0	0	0		10	0	0	0	0	0	0	0	0	0	0	0	0	0	0	0	0	0	0	0	0	0	0	0
	11	0	0	0	0	0	0	0	0	0	0	0	0	0	0	0	0	0	0	0	0	0	0	0
	12	0	0	0	0	0	0	0	0	0	0	0	0	0	0	0	0	0	0	0	0	0	0	0
	13	0	0	0	0	0	0	0	0	0	0	0	0	0	0	0	0	0	0	0	0	0	0	0
	14	0	0	0	0	0	0	0	0	0	0	0	0	0	0	0	0	0	0	0	0	0	0	0
	15	0	0	0	0	0	0	0	0	0	0	0	0	0	0	0	0	0	0	0	0	0	0	0
	16	0	0	0	0	0	0	0	0	0	0	0	0	0	0	0	0	0	0	0	0	0	0	0
	17	0	0	0	0	0	0	0	0	0	0	0	0	0	0	0	0	0	0	0	0	0	0	0
	18	0	0	0	0	0	0	0	0	0	0	0	0	0	0	0	0	0	0	0	0	0	0	0
	19	0	0	0	0	0	0	0	0	0	0	0	0	0	0	0	0	0	0	0	0	0	0	0
	20	0	0	0	0	0	0	0	0	0	0	0	0	0	0	0	0	0	0	0	0	0	0	0		20	0	0	0	0	0	0	0	0	0	0	0	0	0	0	0	0	0	0	0	0	0	0	0
	21	0	0	0	0	0	0	0	0	0	0	0	0	0	0	0	0	0	0	0	0	0	0	0
	22	0	0	0	0	0	0	0	0	0	0	0	0	0	0	0	0	0	0	0	0	0	0	0
	23	0	0	0	0	0	0	0	0	0	0	0	0	0	0	0	0	0	0	0	0	0	0	0
	24	0	0	0	0	0	0	0	0	0	0	0	0	0	0	0	0	0	0	0	0	0	0	0
	25	0	0	0	0	0	0	0	0	0	0	0	0	0	0	0	0	0	0	0	0	0	0	0
	26	0	0	0	0	0	0	0	0	0	0	0	0	0	0	0	0	0	0	0	0	0	0	0
	27	0	0	0	0	0	0	0	0	0	0	0	0	0	0	0	0	0	0	0	0	0	0	0
	28	2	0	0	0	0	0	0	0	0	0	0	0	0	0	0	0	0	0	0	0	0.1	0.447214	0.1
	29	2	0	0	0	0	0	0	0	0	0	0	1	0	0	0	0	0	0	0	0	0.15	0.48936	0.109424
	30	2	0	0	0	0	0	0	0	0	0	1	3	0	0	0	0	0	0	0	0	0.3	0.801315	0.179179		30	0	1	0	0	0	0	0	0	0	0	0	0	0	1	0	0	0	0	0	1	0.15	0.366348	0.0819178
	31	2	0	0	0	0	0	0	0	0	2	1	3	0	0	0	0	0	0	0	0	0.4	0.88258	0.197351
	32	2	0	0	0	0	0	0	0	0	4	1	3	0	0	0	0	0	1	0	0	0.55	1.14593	0.256238
	33	2	0	0	0	0	0	0	0	0	7	2	4	0	0	0	0	0	1	0	0	0.8	1.79473	0.401314
	34	2	0	0	0	0	0	0	0	0	8	2	4	0	0	0	0	0	1	0	0	0.85	1.98083	0.442927
	35	2	0	0	0	0	0	0	0	0	8	2	4	0	1	0	0	0	1	0	0	0.9	1.97084	0.440693
	36	2	0	0	0	0	0	0	0	0	9	2	4	0	1	0	0	0	1	0	0	0.95	2.1637	0.483817
	37	2	0	0	0	0	0	0	0	1	10	2	4	1	1	0	0	0	1	0	0	1.1	2.33734	0.522645
	38	2	0	1	0	0	1	0	1	1	10	2	4	1	1	0	0	0	1	0	0	1.25	2.29129	0.512348
	39	2	0	1	0	0	1	0	1	1	10	2	4	1	1	0	0	0	1	0	0	1.25	2.29129	0.512348
	40	2	0	1	0	0	1	0	1	1	10	2	4	1	1	0	0	0	1	0	0	1.25	2.29129	0.512348		40	1	1	0	0	0	0	2	0	0	3	1	4	2	0	0	0	0	0	0	1	0.75	1.16416	0.260314
	41	2	0	1	0	0	1	0	1	1	10	2	4	1	1	0	0	0	1	0	0	1.25	2.29129	0.512348
	42	2	0	1	0	1	1	0	1	1	10	2	4	1	1	0	0	0	1	0	0	1.3	2.27342	0.508351
	43	2	0	1	0	1	1	0	1	1	10	2	4	1	1	0	0	0	1	0	0	1.3	2.27342	0.508351
	44	2	0	1	0	1	1	0	1	1	10	2	5	1	1	0	0	0	1	0	0	1.35	2.34577	0.52453
	45	2	0	1	1	2	1	0	2	1	16	2	7	2	1	0	0	0	1	0	0	1.95	3.66312	0.819098
	46	2	0	1	1	3	1	0	5	1	21	2	8	2	1	0	0	0	1	0	0	2.45	4.79556	1.07232
	47	2	0	2	1	3	1	1	9	1	25	2	11	2	2	0	0	0	2	0	0	3.2	5.89022	1.31709
	48	3	0	2	1	3	1	1	9	1	26	2	12	2	2	0	0	0	2	0	0	3.35	6.14967	1.37511
	49	3	0	2	1	3	1	1	9	1	27	2	12	2	3	0	0	0	2	0	0	3.45	6.33682	1.41696
	50	3	0	2	1	3	1	1	9	1	28	2	12	2	3	1	0	0	2	0	0	3.55	6.5089	1.45543		50	1	3	2	2	2	0	2	2	1	3	0	2	2	1	2	1	1	1	2	2	1.6	0.820783	0.183533
	51	3	0	2	1	3	1	1	10	1	28	2	14	2	3	1	0	0	2	0	0	3.7	6.70506	1.4993
	52	3	0	2	1	3	1	1	10	1	28	2	17	2	3	1	0	0	2	0	0	3.85	6.97571	1.55982
	53	3	0	2	1	3	1	1	11	1	28	2	18	2	3	1	0	0	2	0	0	3.95	7.12649	1.59353
	54	3	0	2	1	3	1	1	11	1	28	2	20	4	4	1	0	0	2	0	0	4.2	7.32408	1.63771
	55	3	1	4	1	4	1	1	11	1	28	3	22	4	4	1	1	0	2	0	0	4.6	7.46501	1.66923
	56	3	1	4	2	4	1	1	11	1	28	4	23	5	4	1	1	0	2	0	0	4.8	7.5575	1.68991
	57	3	1	6	2	4	1	1	11	2	29	4	23	5	4	1	1	0	2	0	0	5	7.69826	1.72138
	58	3	1	9	2	4	1	1	12	2	29	4	23	5	4	1	1	0	2	0	0	5.2	7.79068	1.74205
	59	3	1	11	3	4	1	1	12	3	29	5	23	5	4	1	1	0	2	0	0	5.45	7.81008	1.74639
	60	3	1	13	3	4	1	1	16	4	29	5	23	5	4	1	1	1	2	0	0	5.85	8.06732	1.80391		60	1	5	3	2	1	1	1	3	2	3	0	4	3	1	4	2	0	1	1	1	1.95	1.39454	0.311828
	61	3	1	13	3	4	1	1	16	4	29	5	23	5	4	1	1	1	2	0	0	5.85	8.06732	1.80391
	62	3	1	13	3	4	1	1	19	4	33	5	23	5	4	1	1	1	2	0	1	6.25	8.8667	1.98266
	63	3	3	13	3	4	1	1	19	4	36	5	23	5	4	1	2	1	3	0	1	6.6	9.25316	2.06907
	64	3	3	13	3	4	1	1	19	4	36	5	23	5	4	1	2	1	3	0	1	6.6	9.25316	2.06907
	65	3	3	14	3	4	1	1	21	4	36	5	23	5	4	1	2	2	3	0	1	6.8	9.4122	2.10463
	66	3	3	14	3	4	1	1	21	4	36	5	23	6	5	1	2	2	3	1	1	6.95	9.35541	2.09193
	67	4	3	14	3	4	1	1	21	4	36	5	23	6	6	1	2	2	3	1	1	7.05	9.32724	2.08563
	68	6	3	14	3	5	1	2	22	4	36	5	23	6	6	1	2	2	3	2	2	7.4	9.27021	2.07288
	69	6	3	14	3	5	1	3	22	4	36	5	23	6	7	1	2	2	3	2	2	7.5	9.23665	2.06538
	70	6	3	14	3	5	1	3	23	4	36	6	23	6	7	1	2	3	3	2	3	7.7	9.25146	2.06869		70	3	2	4	2	1	1	1	4	1	3	2	2	2	1	6	9	4	2	2	1	2.65	2.00722	0.448829
	71	7	3	16	3	6	2	4	24	4	36	6	23	6	7	1	2	3	3	2	3	8.05	9.33852	2.08816
	72	7	4	16	3	7	2	4	24	4	36	6	24	6	7	1	2	3	3	2	3	8.2	9.3898	2.09962
	73	8	4	16	3	7	2	5	24	4	39	6	24	7	8	1	2	3	3	2	3	8.55	9.82732	2.19746
	74	8	4	16	3	7	2	5	24	4	41	6	24	7	8	1	2	5	3	2	3	8.75	10.1093	2.2605
	75	8	5	16	3	7	2	5	25	4	41	6	24	8	9	1	2	5	3	2	3	8.95	10.1591	2.27165
	76	8	6	16	3	7	2	5	25	4	41	6	24	8	9	1	3	6	3	2	3	9.1	10.0886	2.25587
	77	8	6	16	3	7	2	5	25	4	41	6	24	10	9	1	3	6	3	2	3	9.2	10.087	2.25552
	78	9	7	17	3	8	2	5	26	4	41	6	24	10	9	1	3	7	4	2	3	9.55	10.1332	2.26585
	79	9	7	17	3	8	2	7	27	4	41	7	24	10	9	1	3	7	4	2	3	9.75	10.1664	2.27327
	80	9	8	18	3	8	2	7	30	4	41	8	24	10	9	1	3	7	4	2	3	10.05	10.4654	2.34012		80	3	2	5	3	2	1	1	2	1	2	1	3	2	1	6	5	6	2	2	1	2.55	1.66938	0.373286
	81	9	9	18	3	8	2	8	31	4	42	8	24	10	9	1	3	7	4	3	3	10.3	10.6628	2.38427
	82	9	9	18	3	8	2	8	31	4	42	8	24	10	9	2	4	8	4	3	4	10.5	10.5357	2.35584
	83	9	9	18	3	8	2	8	32	4	43	8	25	10	9	2	4	8	4	3	4	10.65	10.8641	2.42929
	84	9	10	18	4	9	2	8	32	4	43	8	25	10	9	2	4	8	4	3	4	10.8	10.8123	2.4177
	85	9	10	18	4	9	2	8	32	4	43	8	25	10	9	2	4	8	5	3	4	10.85	10.7814	2.4108
	86	9	11	18	4	9	2	9	33	4	45	8	25	10	9	2	4	8	5	3	4	11.1	11.1869	2.50147
	87	9	11	18	4	9	2	9	33	4	45	8	25	10	9	2	4	8	6	4	5	11.25	11.0923	2.48032
	88	9	11	18	4	9	2	9	33	4	45	8	25	10	9	2	4	8	6	4	5	11.25	11.0923	2.48032
	89	9	11	18	4	9	2	9	35	4	46	8	25	10	9	2	4	8	6	4	5	11.4	11.4634	2.5633
	90	9	14	19	5	9	2	9	36	4	46	8	25	11	9	2	4	9	6	4	5	11.8	11.5649	2.58599		90	4	2	4	2	2	1	1	2	2	2	1	3	2	1	4	6	6	3	3	1	2.6	1.53554	0.343358

### Sheet: ergatoid restriction-male
orphaning assay to test ergatoid number restriction
male ergatoid neotenics
	removal	colony-1					colony-2					colony-3					colony-4									non-removal	colony-1					colony-2					colony-3					colony-4
	Days	Rep1	Rep2	Rep3	Rep4	Rep5	Rep1	Rep2	Rep3	Rep4	Rep5	Rep1	Rep2	Rep3	Rep4	Rep5	Rep1	Rep2	Rep3	Rep4	Rep5	mean	SD	SE		Days	Rep1	Rep2	Rep3	Rep4	Rep5	Rep1	Rep2	Rep3	Rep4	Rep5	Rep1	Rep2	Rep3	Rep4	Rep5	Rep1	Rep2	Rep3	Rep4	Rep5	mean	SD	SE
	1	0	0	0	0	0	0	0	0	0	0	0	0	0	0	0	0	0	0	0	0	0	0	0
	2	0	0	0	0	0	0	0	0	0	0	0	0	0	0	0	0	0	0	0	0	0	0	0
	3	0	0	0	0	0	0	0	0	0	0	0	0	0	0	0	0	0	0	0	0	0	0	0
	4	0	0	0	0	0	0	0	0	0	0	0	0	0	0	0	0	0	0	0	0	0	0	0
	5	0	0	0	0	0	0	0	0	0	0	0	0	0	0	0	0	0	0	0	0	0	0	0
	6	0	0	0	0	0	0	0	0	0	0	0	0	0	0	0	0	0	0	0	0	0	0	0
	7	0	0	0	0	0	0	0	0	0	0	0	0	0	0	0	0	0	0	0	0	0	0	0
	8	0	0	0	0	0	0	0	0	0	0	0	0	0	0	0	0	0	0	0	0	0	0	0
	9	0	0	0	0	0	0	0	0	0	0	0	0	0	0	0	0	0	0	0	0	0	0	0
	10	0	0	0	0	0	0	0	0	0	0	0	0	0	0	0	0	0	0	0	0	0	0	0		10	0	0	0	0	0	0	0	0	0	0	0	0	0	0	0	0	0	0	0	0	0	0	0
	11	0	0	0	0	0	0	0	0	0	0	0	0	0	0	0	0	0	0	0	0	0	0	0
	12	0	0	0	0	0	0	0	0	0	0	0	0	0	0	0	0	0	0	0	0	0	0	0
	13	0	0	0	0	0	0	0	0	0	0	0	0	0	0	0	0	0	0	0	0	0	0	0
	14	0	0	0	0	0	0	0	0	0	0	0	0	0	0	0	0	0	0	0	0	0	0	0
	15	0	0	0	0	0	0	0	0	0	0	0	0	0	0	0	0	0	0	0	0	0	0	0
	16	0	0	0	0	0	0	0	0	0	0	0	0	0	0	0	0	0	0	0	0	0	0	0
	17	0	0	0	0	0	0	0	0	0	0	0	0	0	0	0	0	0	0	0	0	0	0	0
	18	0	0	0	0	0	0	0	0	0	0	0	0	0	0	0	0	0	0	0	0	0	0	0
	19	0	0	0	0	0	0	0	0	0	0	0	0	0	0	0	0	0	0	0	0	0	0	0
	20	0	0	0	0	0	0	0	0	0	0	0	0	0	0	0	0	0	0	0	0	0	0	0		20	0	0	0	0	0	0	0	0	0	0	0	0	0	0	0	0	0	0	0	0	0	0	0
	21	0	0	0	0	0	0	0	0	0	0	0	0	0	0	0	0	0	0	0	0	0	0	0
	22	0	0	0	0	0	0	0	0	0	0	0	0	0	0	0	0	0	0	0	0	0	0	0
	23	0	0	0	0	0	0	0	0	0	0	0	0	0	0	0	0	0	0	0	0	0	0	0
	24	0	0	0	0	0	0	0	0	0	0	0	0	0	0	0	0	0	0	0	0	0	0	0
	25	0	0	0	0	0	0	0	0	0	0	0	0	0	0	0	0	0	0	0	0	0	0	0
	26	0	0	0	0	0	0	0	0	0	0	0	0	0	0	0	0	0	0	0	0	0	0	0
	27	0	0	0	0	0	0	0	0	0	0	0	0	0	0	0	0	0	0	0	0	0	0	0
	28	0	0	0	0	0	0	0	0	0	0	0	1	0	0	0	0	0	0	0	0	0.05	0.223607	0.05
	29	0	0	0	0	0	0	0	0	0	0	0	2	0	0	0	0	0	0	0	0	0.1	0.447214	0.1
	30	0	0	0	0	0	0	0	0	0	0	0	2	0	0	0	0	0	0	0	0	0.1	0.447214	0.1		30	1	0	0	0	0	0	0	0	0	0	0	1	0	0	0	0	0	0	0	0	0.1	0.307794	0.0688247
	31	0	0	0	0	0	0	0	0	0	1	0	2	0	0	0	0	0	0	0	0	0.15	0.48936	0.109424
	32	0	0	0	0	0	0	0	0	0	1	0	3	0	0	0	0	0	0	0	0	0.2	0.695852	0.155597
	33	0	0	0	0	0	0	0	0	0	1	0	3	0	0	0	0	0	0	0	0	0.2	0.695852	0.155597
	34	0	0	0	0	0	0	0	0	0	1	0	3	0	0	0	0	1	0	0	0	0.25	0.71635	0.160181
	35	0	0	0	0	0	0	0	0	0	1	0	3	0	0	0	0	1	0	0	0	0.25	0.71635	0.160181
	36	0	0	0	0	0	0	0	0	0	1	0	3	0	0	1	0	1	0	0	0	0.3	0.732695	0.163836
	37	0	0	0	0	1	0	0	0	0	1	0	4	0	0	1	0	1	0	0	0	0.4	0.940325	0.210263
	38	0	0	0	0	1	0	0	0	0	1	0	4	1	0	1	0	1	0	0	0	0.45	0.944513	0.2112
	39	0	0	0	0	2	0	0	0	0	1	0	4	1	0	1	0	1	0	0	0	0.5	1	0.223607
	40	0	0	0	0	2	0	0	2	0	3	0	5	1	0	1	0	1	0	0	0	0.75	1.33278	0.29802		40	1	0	1	2	0	1	0	0	1	0	0	1	2	1	1	2	0	0	0	0	0.65	0.74516	0.166623
	41	0	0	0	0	2	0	0	2	0	4	0	5	2	0	1	0	1	0	0	0	0.85	1.46089	0.326666
	42	1	0	0	0	2	0	0	2	0	5	0	6	2	0	1	0	1	0	0	0	1	1.71679	0.383886
	43	2	0	0	0	3	0	0	2	0	5	0	6	3	0	1	0	1	0	0	0	1.15	1.81442	0.405716
	44	2	0	0	0	3	0	0	2	0	5	1	6	3	0	1	0	1	0	0	0	1.2	1.79473	0.401314
	45	2	0	0	0	3	0	0	2	0	5	1	6	4	0	1	0	1	0	0	0	1.25	1.86025	0.415964
	46	2	0	0	0	3	0	0	2	0	5	1	6	4	0	1	0	1	0	0	0	1.25	1.86025	0.415964
	47	2	0	0	0	3	0	0	2	1	5	1	6	4	0	1	0	1	0	0	0	1.3	1.83819	0.411032
	48	2	0	0	0	4	0	0	2	1	5	1	6	5	0	1	0	1	0	0	0	1.4	1.98415	0.443669
	49	2	0	0	0	5	0	0	2	1	5	1	8	5	1	1	0	1	0	0	0	1.6	2.30332	0.515037
	50	2	0	0	0	6	0	0	2	1	6	1	9	5	1	1	0	1	0	0	0	1.75	2.61323	0.584335		50	1	0	0	2	0	1	0	0	0	1	0	1	0	1	1	1	0	0	0	2	0.55	0.686333	0.153469
	51	2	0	0	0	6	0	0	2	1	7	2	9	5	1	1	0	1	0	0	0	1.85	2.70039	0.603826
	52	2	0	0	0	6	0	0	2	1	7	4	9	5	1	1	0	1	0	0	0	1.95	2.74293	0.613339
	53	2	0	0	0	6	0	0	2	1	7	4	9	5	2	1	0	1	0	0	0	2	2.7338	0.611297
	54	2	0	1	0	6	0	0	2	1	7	4	9	5	2	1	0	1	0	0	0	2.05	2.70429	0.604697
	55	4	0	1	0	6	0	0	2	1	9	5	9	5	2	1	0	1	0	0	0	2.3	2.99297	0.669249
	56	4	0	1	0	7	0	0	2	1	9	5	9	5	2	1	1	1	0	0	1	2.45	2.99956	0.670722
	57	4	1	1	0	7	0	0	2	1	9	6	9	5	2	1	1	1	0	0	1	2.55	3.01706	0.674634
	58	4	1	1	0	7	0	0	2	1	9	8	9	5	2	1	1	1	1	0	1	2.7	3.1305	0.7
	59	6	2	1	0	7	0	0	2	1	9	8	10	5	2	1	1	1	1	0	1	2.9	3.29114	0.73592
	60	6	2	1	0	7	0	0	2	1	9	8	10	8	2	1	1	1	1	0	1	3.05	3.45612	0.772811		60	1	0	0	2	0	1	1	0	1	1	0	1	1	1	1	1	1	0	0	2	0.75	0.638666	0.14281
	61	6	2	1	0	7	0	0	2	1	9	8	10	8	2	1	1	1	1	0	1	3.05	3.45612	0.772811
	62	6	2	1	0	7	0	0	2	1	9	8	10	8	2	1	1	1	1	0	1	3.05	3.45612	0.772811
	63	6	2	1	0	7	0	0	2	1	9	8	10	8	2	1	1	2	1	0	1	3.1	3.43205	0.767429
	64	6	2	1	0	7	0	0	2	1	9	8	11	8	2	1	1	2	1	0	1	3.15	3.54334	0.792315
	65	6	2	1	0	7	0	0	2	1	9	8	11	8	2	1	1	2	1	0	1	3.15	3.54334	0.792315
	66	6	2	1	0	7	0	0	2	1	9	8	12	8	2	1	1	2	1	1	1	3.25	3.62557	0.810701
	67	6	2	1	0	7	0	0	2	1	9	8	13	8	2	1	1	2	1	1	1	3.3	3.7571	0.840113
	68	6	2	1	0	8	0	0	2	1	9	8	13	8	2	1	1	2	1	1	1	3.35	3.81514	0.85309
	69	6	3	1	0	8	0	0	2	1	9	8	13	8	2	1	1	2	1	1	1	3.4	3.80305	0.850387
	70	6	3	1	0	8	0	0	2	1	9	8	13	8	2	1	1	2	1	1	1	3.4	3.80305	0.850387		70	1	0	1	1	1	1	1	0	1	1	0	1	1	1	1	1	1	2	2	2	1	0.561951	0.125656
	71	6	3	1	0	8	0	0	2	1	9	8	13	8	2	1	2	2	1	1	1	3.45	3.77631	0.844409
	72	6	3	1	0	8	0	0	2	1	9	8	13	8	2	1	2	2	1	1	1	3.45	3.77631	0.844409
	73	6	3	1	0	8	0	0	2	1	9	8	14	8	2	1	2	2	1	1	1	3.5	3.91354	0.875094
	74	6	3	1	0	8	0	0	2	1	9	8	14	8	2	1	3	2	2	1	1	3.6	3.87162	0.865721
	75	6	4	1	0	8	0	0	2	1	10	8	15	8	3	1	3	2	2	1	1	3.8	4.07302	0.910754
	76	6	4	1	0	8	0	0	2	1	10	8	16	8	3	1	3	2	2	1	1	3.85	4.22119	0.943886
	77	6	4	1	0	8	0	0	2	1	10	8	17	8	3	1	3	2	3	1	1	3.95	4.3586	0.974612
	78	6	4	1	0	8	0	0	2	1	10	9	17	8	3	1	3	2	3	1	1	4	4.4129	0.986754
	79	6	4	1	0	8	0	0	3	1	10	9	17	8	3	1	3	2	3	1	1	4.05	4.39467	0.982679
	80	6	4	1	0	8	0	1	3	1	10	9	17	8	3	1	3	2	3	1	1	4.1	4.35165	0.973058		80	1	1	1	1	1	1	1	1	2	1	0	1	2	1	1	2	1	1	1	1	1.1	0.447214	0.1
	81	6	4	1	0	8	0	2	3	1	10	9	17	8	3	1	3	2	3	1	1	4.15	4.31978	0.965933
	82	6	4	1	0	8	0	4	3	1	10	10	17	8	3	1	3	2	3	1	1	4.3	4.35407	0.973599
	83	6	4	1	0	8	0	4	3	1	10	10	17	8	3	1	4	2	3	1	1	4.35	4.34408	0.971366
	84	6	4	1	0	8	0	4	3	1	10	10	17	8	3	1	4	2	3	1	1	4.35	4.34408	0.971366
	85	6	4	1	0	8	0	4	3	1	10	10	17	8	3	1	4	2	3	1	1	4.35	4.34408	0.971366
	86	6	4	1	0	8	0	4	3	1	10	10	19	8	5	1	4	2	3	1	1	4.55	4.65069	1.03993
	87	6	4	1	0	8	0	4	3	1	10	10	19	8	5	1	4	2	3	2	1	4.6	4.61576	1.03212
	88	6	4	1	0	8	0	4	3	1	10	10	19	8	5	1	4	2	3	2	1	4.6	4.61576	1.03212
	89	6	4	1	0	8	0	4	3	1	10	10	19	8	5	1	4	2	3	2	1	4.6	4.61576	1.03212
	90	6	4	1	0	8	0	4	3	1	10	10	20	8	5	2	4	2	4	2	1	4.75	4.7337	1.05849		90	1	1	1	1	1	1	1	1	1	1	1	1	1	1	1	2	1	1	1	1	1.05	0.223607	0.05

### Sheet: ergatoid restriction-mortality
orphaning assay to test ergatoid number restriction
mortality
	30 day mortality (%)
		colony-1					colony-2					colony-3					colony-4
		Rep1	Rep2	Rep3	Rep4	Rep5	Rep1	Rep2	Rep3	Rep4	Rep5	Rep1	Rep2	Rep3	Rep4	Rep5	Rep1	Rep2	Rep3	Rep4	Rep5	mean	SD	SE
	removal	18	16	15	19	22	15	19	17	14	13	11	10	8	8	9	9	7	7	8	6	12.55	4.86096	1.08694
	non-removal	19	20	13	17	16	22	19	20	15	21	3	14	8	11	13	10	2	10	7	8	13.4	5.94182	1.32863
	60 day mortality (%)
		colony-1					colony-2					colony-3					colony-4
		Rep1	Rep2	Rep3	Rep4	Rep5	Rep1	Rep2	Rep3	Rep4	Rep5	Rep1	Rep2	Rep3	Rep4	Rep5	Rep1	Rep2	Rep3	Rep4	Rep5	mean	SD	SE
	removal	20	17	19	22	24	27	23	21	23	30	19	24	20	16	13	9	9	6	12	8	18.1	6.70349	1.49895
	non-removal	29	38	30	21	38	39	44	46	28	37	20	28	29	21	27	11	10	13	8	16	26.65	11.4629	2.56318
	90 day mortality (%)
		colony-1					colony-2					colony-3					colony-4
		Rep1	Rep2	Rep3	Rep4	Rep5	Rep1	Rep2	Rep3	Rep4	Rep5	Rep1	Rep2	Rep3	Rep4	Rep5	Rep1	Rep2	Rep3	Rep4	Rep5	mean	SD	SE
	removal	27	24	30	31	31	34	38	34	30	39	26	36	28	29	20	26	25	24	24	23	28.95	5.23626	1.17086
	non-removal	37	53	39	35	53	55	52	53	60	43	29	34	47	28	43	30	22	34	12	24	39.15	12.9056	2.88579

### Sheet: vibration
orphaning assay for observation of policing behavior
vibration by different castes
	Ergatoid attacker_number of vibration per minute																												rep1	R13 WS(10) 11_2_15 Day 2	F attacked F
	Time Interval (mins)																											rep 2	R13 WS(10) 11_2_15 Day 3	M attacked F
		rep1	rep2	rep3	rep4	rep5	rep6	rep7	mean		SD		SE															rep 3	A2 W(2) 11_23_15 Day 1	M attacked F
	-60	0	0	12	0	0	0	0	1.71429		4.89898		1.85164															rep 4	A2 W(15) 9_22_15	F attack F
	-45	0	0	9	0	0	0	0	1.28571		3.67423		1.38873															rep 5	A3 W(1) 11_23_15 Day 2	M attacked M
	-30	0	0	4	3	0	3	0	1.42857		1.8619		0.703732															rep 6	R13 W(11) 9_28_15 Day 3	F attacked ?
	-25	0	0	7	10	0	1	0	2.57143		4.38178		1.65616															rep 7	R13 W(11) 10_12_15 Day 2	F attacked F
	-20	0	0	4	12	0	3	0	2.71429		4.66548		1.76338
	-15	0	0	6	8	0	2	1	2.42857		3.50238		1.32378
	-10	0	0	5	10	0	3	11	4.14286		4		1.51186
	-5	0	0	3	10	0	5	8	3.71429		4		1.51186
	0	0	3	1	0	8	6	0	2.57143		3.34664		1.26491
	5	3	12	6	11	4	4	4	6.28571		3.88158		1.4671
	10	2	8	4	6	4	3	2	4.14286		2.16795		0.819407
	15	3	1	4	7	13	3	5	5.14286		4.30891		1.62861
	20	2	2	3	7	7	4	6	4.42857		2.31661		0.875595
	25	0	2	4	5	7	1	7	3.71429		2.63944		0.997616
	30	3	0	4	6	9	0	3	3.57143		3.50238		1.32378
	45	0	0	7	6	7	4	6	4.28571		3.28634		1.24212
	60	0	0	4	0	2	1	7	2		1.60208		0.60553
	Ergatoid victim_number of vibration per minute
	Time Interval (mins)
		rep1	rep2	rep3	rep4	rep5	rep6	rep7	mean		SD		SE
	-60	0	0	0	0	0	0	0	0		0		0
	-45	0	0	3	0	0	0	0	0.428571		1.13389		0.428571
	-30	0	0	5	0	0	0	0	0.714286		1.88982		0.714286
	-25	0	0	3	0	0	0	0	0.428571		1.13389		0.428571
	-20	0	0	2	0	0	0	0	0.285714		0.755929		0.285714
	-15	0	0	1	0	0	0	0	0.142857		0.377964		0.142857
	-10	0	0	2	0	0	0	0	0.285714		0.755929		0.285714
	-5	0	0	3	0	0	0	0	0.428571		1.13389		0.428571
	0	0	0	0	0	0	2	0	0.285714		0.755929		0.285714
	5	0	0	0	0	0	1	0	0.142857		0.377964		0.142857
	10	0	0	0	0	0	0	0	0		0		0
	15	1	0	0	0	0	0	0	0.142857		0.377964		0.142857
	20	0	0	0	0	0	0	0	0		0		0
	25	0	0	0	0	0	1	0	0.142857		0.377964		0.142857
	30	0	0	0	0	0	0	0	0		0		0
	45	0	0	0	0	0	3	0	0.428571		1.13389		0.428571
	60	0	0	0	0	0	0	0	0		0		0
	Ergatoid bystander_number of vibration per minute
	Time Interval (mins)	rep1						rep 2				rep 3		rep 4			rep5				rep 6				rep7
		M1:LB	F2:DB	F4:DG	F6:O	F3:Bl	Per Individual	F1:Y	F2:DB	F3:Bl	Per Individual	F1:Y	Per Individual	M1:LG	F3:DG	Per Individual	M1:LB	F1:LG	F2:Br	Per Individual	M1:DG	F2:DB	F3:Bl	Per Individual	M1:W	F1:LG	F3:Bl	Per Individual	mean	SD	SE
	-60	0	0	0	0	0	0	0	0	0	0	0	0	7	0	3.5	0	0	0	0	0	0	0	0	0	0	0	0	0.5	1.51009	0.337667
	-45	0	0	0	0	0	0	0	0	0	0	0	0	8	0	4	0	0	0	0	0	0	0	0	0	0	0	0	0.571429	1.72582	0.385906
	-30	0	0	0	0	0	0	0	0	0	0	0	0	0	0	0	0	0	0	0	7	7	7	7	0	0	0	0	1	2.57563	0.575927
	-25	0	0	0	0	0	0	0	0	0	0	0	0	0	0	0	0	0	0	0	4	6	5	5	0	0	0	0	0.714286	1.86135	0.41621
	-20	0	0	0	0	0	0	0	0	0	0	0	0	0	2	1	0	0	0	0	8	6	5	6.33333	0	0	0	0	1.04762	2.35996	0.527703
	-15	0	0	0	0	0	0	0	0	0	0	0	0	0	0	0	0	0	0	0	2	5	1	2.66667	0	0	10	3.33333	0.857143	2.19712	0.491292
	-10	0	0	0	0	0	0	0	0	0	0	0	0	0	0	0	0	0	0	0	7	7	5	6.33333	0	0	6	2	1.19048	2.54048	0.568068
	-5	0	0	0	0	0	0	0	0	0	0	0	0	0	0	0	0	0	0	0	7	5	0	4	0	0	5	1.66667	0.809524	1.98029	0.442806
	0	0	0	0	0	0	0	0	0	0	0	0	0	0	0	0	0	0	0	0	8	9	2	6.33333	0	3	6	3	1.33333	2.7479	0.614449
	5	6	0	0	0	0	1.2	5	0	0	1.66667	0	0	0	9	4.5	0	0	0	0	5	5	9	6.33333	0	3	6	3	2.38571	3.0735	0.687255
	10	6	0	0	0	0	1.2	8	0	0	2.66667	0	0	0	7	3.5	0	0	0	0	4	6	9	6.33333	0	2	2	1.33333	2.14762	2.98572	0.667627
	15	11	0	0	0	2	2.6	0	0	0	0	0	0	0	10	5	0	0	0	0	6	0	4	3.33333	0	3	4	2.33333	1.89524	3.1311	0.700134
	20	6	0	0	0	5	2.2	3	0	0	1	0	0	0	11	5.5	0	0	0	0	6	1	6	4.33333	0	3	4	2.33333	2.19524	2.92803	0.654728
	25	10	0	0	0	0	2	5	0	0	1.66667	0	0	0	10	5	0	0	0	0	10	0	6	5.33333	0	5	6	3.66667	2.52381	3.54787	0.793327
	30	9	0	0	0	4	2.6	5	0	0	1.66667	0	0	0	11	5.5	0	0	0	0	9	1	6	5.33333	0	3	5	2.66667	2.5381	3.37557	0.754801
	45	8	0	0	0	1	1.8	1	0	0	0.333333	0	0	0	7	3.5	0	0	0	0	8	0	6	4.66667	0	3	1	1.33333	1.6619	2.70889	0.605727
	60	2	0	0	0	3	1	0	0	0	0	0	0	0	6	3	0	0	0	0	9	0	3	4	0	2	1	1	1.28571	2.24088	0.501076
	Worker vibration_number of vibration per minute
	Time Interval (mins)
		rep1	rep2	rep3	rep4	rep5	rep6	rep7	mean		SD		SE
	-60	0	0	0.038961	0.0169492	0	0	0	0.00798717		0.0150481		0.00568765
	-45	0.0684932	0	0	0.101695	0.030303	0.0540541	0	0.0363636		0.0400356		0.015132
	-30	0	0	0	0.0338983	0	0.0675676	0	0.0144951		0.0265948		0.0100519
	-25	0.0136986	0	0.012987	0.0847458	0.106061	0	0	0.0310703		0.0447762		0.0169238
	-20	0.0410959	0.0126582	0	0	0	0.0540541	0	0.0154012		0.022769		0.00860588
	-15	0.0136986	0.0253165	0.0909091	0.0847458	0	0.0135135	0	0.0325976		0.0387712		0.0146542
	-10	0	0.101266	0.038961	0.0169492	0	0	0	0.0224537		0.0377068		0.0142518
	-5	0.0136986	0	0	0	0.0606061	0.0405405	0	0.0164065		0.0245631		0.00928398
	0	0.0547945	0.0253165	0	0.0169492	0.0757576	0.0675676	0	0.0343408		0.0315706		0.0119326
	5	0.0684932	0.177215	0.0779221	0.0338983	0	0	0.0133333	0.0529803		0.0630435		0.0238282
	10	0.0547945	0.126582	0.0779221	0	0	0	0	0.0370427		0.0508138		0.0192058
	15	0	0.0506329	0.103896	0	0	0	0	0.0220756		0.040716		0.0153892
	20	0.109589	0.0632911	0.025974	0	0	0	0	0.0284077		0.0428975		0.0162137
	25	0.0410959	0.0886076	0	0	0	0	0	0.0185291		0.0344889		0.0130356
	30	0.0547945	0.0886076	0.038961	0	0	0	0	0.0260519		0.0356389		0.0134703
	45	0.0958904	0.0126582	0.038961	0.0338983	0	0	0	0.0259154		0.0349309		0.0132026
	60	0.0273973	0.0126582	0.012987	0	0	0.0135135	0	0.009508		0.0102413		0.00387084
	Soldier vibration_number of vibration per minute
	Time Interval (mins)
		rep1	rep2	rep3	rep4	rep5	rep6	rep7	mean		SD		SE
	-60	0	0	0	0	0	0	0	0		0		0
	-45	0	0	0	0	0	0	0	0		0		0
	-30	0	0	0.5	1	0	0	0	0.214286		0.393398		0.14869
	-25	0	1	0	0	0	0	0	0.142857		0.377964		0.142857
	-20	0	0	0	0	0	0	0	0		0		0
	-15	0	0	0	0	0	0	0	0		0		0
	-10	0	0	0	0	0	0	0	0		0		0
	-5	0	0	0	0	0	0	0	0		0		0
	0	0	0	0	0	0	0	0	0		0		0
	5	0	0	0	0	0	0	0	0		0		0
	10	0	0	0	0	0	0	0	0		0		0
	15	0	0	0	0	0	0	0	0		0		0
	20	0	0	0	0	0	0	0	0		0		0
	25	0	0	0	0	0	0	0.25	0.0357143		0.0944911		0.0357143
	30	0	0	0	0	0	0	0	0		0		0
	45	0	0	0.5	0	0	0	0	0.0714286		0.188982		0.0714286
	60	0	0	0	0	0	0	0	0		0		0

### Sheet: woker density
orphaning assay for observation of policing behavior
woker density
	Worker density: number of workers surrounding the victim each snapshot
	Time Interval (mins)	rep1	rep2	rep3	rep4	rep5	rep6	rep7	mean	SD	SE
	-60	7	4	2	2	8	6.66667	8	5.38095	2.66964	1.00903
	-45	4	2	14	2	8	2	6	5.42857	4.42934	1.67413
	-30	6	3	6	3	5	4	10	5.28571	2.42997	0.918443
	-25	8	6	6	7	2	9.33333	12	7.19048	3.11423	1.17707
	-20	5	4	6	7	10.6667	6	10	6.95238	2.49762	0.944011
	-15	5	5	12	3	5	6	3	5.57143	3.04725	1.15175
	-10	10	2	14	4	6	8	8	7.42857	3.95209	1.49375
	-5	8	2	10	5	7	4	10	6.57143	3.04725	1.15175
	0	8	2	6	7	18	5	6	7.42857	5.02849	1.90059
	5	14	9	5	6	5	6	6	7.28571	3.25137	1.2289
	10	6	9	12	2	9.33333	6	14.6667	8.42857	4.20191	1.58817
	15	5	14	18	2	8	9	10.6667	9.52381	5.36745	2.02871
	20	9	22	15	3	10	6	11	10.8571	6.20292	2.34448
	25	9	26	15	9	14	10	9	13.1429	6.20292	2.34448
	30	18	30	18.6667	12	11	12	7	15.5238	7.56664	2.85992
	45	12	11	7	6	12	17	3	9.71429	4.68025	1.76897
	60	13	8	6	6	8	9	4	7.71429	2.87021	1.08484
	Soldier density: number of soldiers surrounding the victim each snapshot
	Time Interval (mins)	rep1	rep2	rep3	rep4	rep5	rep6	rep7	mean	SD	SE
	-60	0	0	0	0	0	0	0	0	0	0
	-45	0	0	0	0	0	0	0	0	0	0
	-30	0	0	0	0	0	0	0	0	0	0
	-25	0	0	0	0	0	0	1	0.142857	0.377964	0.142857
	-20	0	0	0	0	0	0	1.33333	0.190476	0.503953	0.190476
	-15	0	0	1	0	0	0	0	0.142857	0.377964	0.142857
	-10	0	0	0	0	0	0	1	0.142857	0.377964	0.142857
	-5	0	0	1	0	0	1	1	0.428571	0.534522	0.202031
	0	0	0	0	0	2	0	0	0.285714	0.755929	0.285714
	5	0	1	0	0	0	0	0	0.142857	0.377964	0.142857
	10	0	0	0	0	0	0	0	0	0	0
	15	0	0	0	0	0	0	0	0	0	0
	20	1	0	0	0	0	0	0	0.142857	0.377964	0.142857
	25	0	0	0	0	0	0	0	0	0	0
	30	0	0	0	0	0	0	1	0.142857	0.377964	0.142857
	45	0	0	0	0	0	0	0	0	0	0
	60	0	0	0	0	0	0	0	0	0	0

### Sheet: ergatoid age
Policing assay to test the effect of ergatoid age
	Sex of later added ergatoids	replicate	Colony	Date	Total Assay Days	Attack Time	Attacker Sex	Attacker Age (days)	Victim Sex	Victim Age (days)	Age Difference	Note
	male	1	Colony-1	1_11_16	5	00:09:38	M	13	M	7	6
	male	2	Colony-1	1_19_16	4	01:48:59	M	7	M	5	2
	male	3	Colony-1	1_25_16	4	03:39:01	M	9	M	7	2
	male	4	Colony-1	2_1_16	3	05:55:54	M	9	M	7	2
	male	5	Colony-1	2_8_16	5	07:33:00	Group Workers	NA	M	5	NA	not same-caste attack
	male	6	Colony-2	1_14_16	4	03:44:33	M	7	M	5	2
	male	7	Colony-2	1_19_16	4	04:55:54	M	8	M	7	1
	male	8	Colony-2	1_25_16	4	08:46:53	Group Workers	NA	M	10	NA	not same-caste attack
	male	9	Colony-2	2_3_16	3	00:49:50	M	9	M	7	2
	male	10	Colony-2	2_8_16	5	11:01:37	M	9	M	8	1
	female	1	Colony-1	1_25_16	5	00:47:39	F	10	F	8	2
	female	2	Colony-1	2_1_16	6	00:14:30	F	12	F	7	5
	female	3	Colony-1	2_8_16	8	04:14:23	F	12	F	8	4
	female	4	Colony-1	2_16_16	14	07:10:06	F	10	F	3	7
	female	5	Colony-2	1_25_16	4	~3 hr	F	8	F	7	1
	female	6	Colony-2	2_8_16	9	08:07:15	F	14	F	7	7
	female	7	Colony-2	2_12_16	9	02:20:37	M	14	F	7	NA	not same-sex attack
	female	8	Colony-2	2_24_16	3	00:51:52	Group Workers	NA	F	8	NA	not same-caste attack
	female	9	Colony-2	2_17_16	20	01:04:14	F	26	F	1	25
